# When is an auxotroph not an auxotroph: how budding yeast lacking *MET17* collectively overcome their metabolic defect

**DOI:** 10.1101/2023.05.18.541364

**Authors:** Sonal, Alex E. Yuan, Xueqin Yang, Wenying Shou

## Abstract

Assimilation of sulfur is vital to all organisms. In *S. cerevisiae*, inorganic sulfate is first reduced to sulfide, which is then reacted to an organic carbon backbone by the Met17 enzyme. The resulting homocysteine can then be converted to all other essential organosulfurs such as methionine, cysteine, and glutathione. This pathway has been known for nearly half a century, and *met17* mutants have long been classified as organosulfur auxotrophs which are unable to grow on sulfate as the sole sulfur source. Surprisingly, we found that *met17*Δ could grow on sulfate, albeit only at sufficiently high cell densities. We show that the accumulation of hydrogen sulfide gas underpins this density-dependent growth of *met17*Δ on sulfate, and that the locus *YLL058W* (*HSU1*) enables *met17*Δ cells to assimilate hydrogen sulfide. Hsu1 protein is induced during sulfur starvation and under exposure to high sulfide in wildtype cells, suggesting multiple functions of this gene. In a mathematical model, the low efficiency of sulfide assimilation in *met17*Δ can explain the observed density-dependent growth of *met17*Δ on sulfate. Thus, having uncovered and explained the paradoxical growth of a commonly used “auxotroph”, our findings may impact the design of future studies in yeast genetics, metabolism, and volatile-mediated microbial interactions.
