## Supplementary material for "When is an auxotroph not an auxotroph: how budding yeast lacking *MET17* collectively overcome their metabolic defect": S1 Table

### Sheet: Sheet1
Strain code	Figure	Background	Mating type	Genotype (met15=met17)	Source
576	S1, S2	S288C (BY4706)	a	met15_del_0	Yeast Deletion Library
577	methods	S288C (BY4707)	alpha	met15_del_0	Yeast Deletion Library
1203	methods	RM11	a	ho::loxP AMN1-BY	Shou lab
1364	S11, S12B-C	S288C	a	FBA1::FBA1-yEGFP-Hph	Shou lab
1376	S10	S288C	a	FBA1::FBA1-mOrange-Hph	Shou lab
1377	S10, S11,	S288C	a	FBA1::FBA1-mOrange-Hph	Shou lab
1870	1B	RM11	a	fba1::FBA1-mCherry-loxP, ho::loxP, AMN1-BY	Shou lab
2035	1C-D, 2A-B	RM11	a	ho::loxP AMN1-BY met17::KanMX fba1::FBA1-mCherry-loxP ade4::ADE4-PUR6 (o/e) lys2::loxP ste3::Hph	Shou lab
2515	S5	S288C (BY4741)	a	his3∆1 leu2∆0 met15∆0 ura3∆0 (BY4741)	Yeast Deletion Library (courtesy: Malik Lab)
2531	2F, S3, S5	RM11	a	ho::loxP AMN1-BY ste3::Hph fba1::FBA1-mCherry-loxP met17::KanMX	this study
2533	methods	RM11	alpha	ho::loxP AMN1-BY fba1::FBA1-mCherry-loxP met17::KanMX	this study
2538	S7	RM11	a	ho::loxP AMN1-BY fba1::FBA1-mCherry-loxP met2::loxP-KanMX-loxP	this study
2539	2D, 2E, S15	RM11	a	ho::loxP AMN1-BY fba1::FBA1-mCherry-loxP met14::loxP-KanMX-loxP	this study
2548	1B, 2C, 2E-F, 5C, S4A, S6, S9A	RM11	a	ho::loxP AMN1-BY fba1::FBA1-mCherry-loxP met17::loxP	this study
2584	S8	S288C (BY4741 background)	a	his3Δ1; leu2Δ0; met15Δ0; ura3Δ0; YGL184c::kanMX4	Yeast Deletion Library (courtesy: Ralser Lab)
2585	S8	S288C (BY4741 background)	a	his3Δ1; leu2Δ0; met15Δ0; ura3Δ0; YHR112c::kanMX4	Yeast Deletion Library (courtesy: Ralser Lab)
2586	S8	S288C (BY4741 background)	a	his3Δ1; leu2Δ0; met15Δ0; ura3Δ0; YLL058w::kanMX4	Yeast Deletion Library (courtesy: Ralser Lab)
2587	S8	S288C (BY4741 background)	a	his3Δ1; leu2Δ0; met15Δ0; ura3Δ0; YFR055w::kanMX4	Yeast Deletion Library (courtesy: Ralser Lab)
2590	1B, 3C-D, S4B, S9B, S14B	S288C (576 restreak)	a	met15_del_0	Yeast Deletion Library
2595	3C-D, S9B	S288C	a	met15_del_0 hsu1::loxP-KanMX-loxP	this study
2597	3C-D, S10, S12A, S13	S288C	a	hsu1::loxP-KanMX-loxP	this study
2601	1B, 3C-D, S10, S12A, S13	S288C	a	wild type	this study
2602	methods	S288C	alpha	met15_del_0 hsu1::loxP-KanMX-loxP	this study
2608	S10	S288C	a	hsu1::loxP-KanMX-loxP FBA1::FBA1-yEGFP-Hph	this study
2612	S11	S288C	a	hsu1::loxP-KanMX-loxP FBA1::FBA1-mOrange-Hph	this study
2616	4A-B	S288C	a	hsu1::HSU1-link-yEGFP-KanMX	this study
2618	4A-B	RM11	a	ho::loxP AMN1-BY hsu1::HSU1-link-yEGFP-KanMX	this study
2620	S14A	S288C	a	met15_del_0 hsu1::HSU1-link-yEGFP-KanMX	this study
2623	5B	RM11	a	ho::loxP AMN1-BY met17::KanMX hsu1::HSU1-link-yEGFP-KanMX	this study
2637	S10, S11, S12B-C	S288C	a	hsu1::loxP FBA1::FBA1-yEGFP-Hph	this study
2639	S9A	RM11	a	ho::loxP AMN1-BY fba1::FBA1-mCherry-loxP hsu1::loxP-KanMX-loxP	this study
2641	S9A	RM11	a	ho::loxP AMN1-BY fba1::FBA1-citrine-loxP	this study
2642	S9A	RM11	a	ho::loxP AMN1-BY fba1::FBA1-citrine-loxP met17::loxP hsu1::loxP-KanMX-loxP	this study
