## Supplementary material for "When is an auxotroph not an auxotroph: how budding yeast lacking *MET17* collectively overcome their metabolic defect": S2 Table

### Sheet: Sheet1
Name	Direction	Used for	Sequence
WSO705	Forward	Deleting HSU1	TACTCAACCACCACTGAACAACTATTAATCATCGTGGAAATTATTcagctgaagcttcgtacgc
WSO706	Reverse	Deleting HSU1	ATTATAAAGAATTCTTGATTTTTGATATTCTACTCATGATCTGCTataggccactagtggatctg
WSO707	Forward	Checking HSU1 deletion	TGTGGCTGCTCTCAAGAAAG
WSO144	Reverse	Universal reverse for deletion cassettes	attaagggttgtcgacctgc
WSO690	Forward	Mating type genotyping in prototrophs	AGTCACATCAAGATCGTTTATGG
WSO691	Reverse	Mating type genotyping in prototrophs	GCACGGAATATGGGACTACTTCG
WSO692	Reverse	Mating type genotyping in prototrophs	ACTCCACTTCAAGTAAGATTTG
WSO710	Forward	GFP-tagging of HSU1	TCAAGTGCTTTAGATGTTGTGAAAAGCAGAGGCTCCAAACACTCAggtgacggtgctggttta
WSO711	Forward	Checking GFP-tagging of HSU1	GCGCACCACTCAGAATTAGAAG
WSO159	Reverse	Checking GFP-tagging of HSU1	tgtggtcaataagagcgacc
WSO680	Forward	Deleting MET2	ATTTGGAATAATAGAAAAGAAAGAAAAAAACGTAGTATAAAAGGAcagctgaagcttcgtacgc
WSO681	Reverse	Deleting MET2	ACTGGTTTATCTATGTTATGCCTGAGGTATGTGTGGTATCTATCCataggccactagtggatctg
WSO60	Forward	Checking MET2 deletion (RM11)	CGTTTGGATTTGGCACACAC
WSO677	Forward	Deleting MET14	CATCAAGAAAAGTTGGAATTATTTCTCCAAGCACACTGTACACCAcagctgaagcttcgtacgc
WSO678	Reverse	Deleting MET14	ATATACATCTTTTATATATCATTAAATGTACAGTAATCGGTCAAAataggccactagtggatctg
WSO679	Forward	Checking MET14 deletion	ATTTGGCTCATCACCAGCTC
WSO680	Forward	Deleting MET17	GTCGTCAGATACATAGATACAATTCTATTACCCCCCATCCATACAcagctgaagcttcgtacgc
WSO681	Reverse	Deleting MET17	AGAGAAAGTAGGTTTATACATAATTTTACAACTCATTACGCACACataggccactagtggatctg
WSO682	Forward	Checking MET17 deletion	ACTGTGGTGGTTGGCAAATG
