## Supplementary material for "When is an auxotroph not an auxotroph: how budding yeast lacking *MET17* collectively overcome their metabolic defect": S3 Table

### Sheet: Sheet1
SULFUR STARVATION MEDIUM
				Final concentration in 1x media		Stock concentration	Stock solution name	Stock solution storage
Salts				(mg/l)
calcium chloride (CaCl2.2H2O)				100		10x	S-starve salt mix	room temperature
sodium chloride (NaCl)				100
magnesium chloride (MgCl2.6H2O)				412
ammonium chloride				4050
Potassium phosphate monobasic				1000
Metals				(ug/l)
Boric acid				500		1000x	metal mix A	room temp, store in dark
Copper choride dihydrate				40
Potassium iodide				100
Manganese chloride (MnCl2.4H20)				400
Zinc chloride				400
Sodium molybdate				200
Ferric Chloride (FeCL3.6H20)				200		1000x	Metal mix B	room temp, store in dark
Vitamins				(ug/l)
Calcium Pantothenate				400		1000x	Vitamin mix A	4C for immediate use and aliquots in -20C
Inositol				2000
Niacin				400
p-aminobenzoic acid				200
pyridoxine HCl				400
Thiamine HCl				400
Biotin				2
Riboflavin				200		1000x	Vitamin mix B	4C for immediate use and aliquots in -20C
Folic acid				2
